# OMICmAge: An integrative multi-omics approach to quantify biological age with electronic medical records

**DOI:** 10.1101/2023.10.16.562114

**Authors:** Qingwen Chen, Varun B. Dwaraka, Natàlia Carreras-Gallo, Kevin Mendez, Yulu Chen, Sofina Begum, Priyadarshini Kachroo, Nicole Prince, Hannah Went, Tavis Mendez, Aaron Lin, Logan Turner, Mahdi Moqri, Su H. Chu, Rachel S. Kelly, Scott T. Weiss, Nicholas J.W Rattray, Vadim N. Gladyshev, Elizabeth Karlson, Craig Wheelock, Ewy A. Mathé, Amber Dahlin, Michae J. McGeachie, Ryan Smith, Jessica A. Lasky-Su

## Abstract

Biological aging is a multifactorial process involving complex interactions of cellular and biochemical processes that is reflected in omic profiles. Using common clinical laboratory measures in ~30,000 individuals from the MGB-Biobank, we developed a robust, predictive biological aging phenotype, *EMRAge*, that balances clinical biomarkers with overall mortality risk and can be broadly recapitulated across EMRs. We then applied elastic-net regression to model *EMRAge* with DNA-methylation (DNAm) and multiple omics, generating *DNAmEMRAge* and *OMICmAge,* respectively. Both biomarkers demonstrated strong associations with chronic diseases and mortality that outperform current biomarkers across our discovery (MGB-ABC, n=3,451) and validation (TruDiagnostic, n=12,666) cohorts. Through the use of epigenetic biomarker proxies, *OMICmAge* has the unique advantage of expanding the predictive search space to include epigenomic, proteomic, metabolomic, and clinical data while distilling this in a measure with DNAm alone, providing opportunities to identify clinically-relevant interconnections central to the aging process.
