## Supplementary material for "OMICmAge: An integrative multi-omics approach to quantify biological age with electronic medical records": . Information of the 396 Epigenetic Biomarker Proxies (EBPs) included as features in the predictive model for OMICmAge development.

### Sheet: Extended Table S2
Omic	EBP	EBP_name	EBP_name_extended	EBP_group	MSE	R.sq	Pearson_corr	Included in OMICmAge after penalization	Description of EPB in OMICmAge
Proteins	34519	PON1_HUMAN	Serum paraoxonase/arylesterase 1	P27169	0.044069	0.698812	0.83595	No
Proteins	33561	CSPG2_HUMAN	Versican core protein	P13611	0.083638	0.640705	0.80044	Yes	Versican is an extracellular matrix protein which has been shown to increase during inflammation in a number of different diseases such as cardiovascular and lung disease, autoimmune diseases, and several different cancers. Versican interacts with inflammatory cells either indirectly via hyaluronan or directly via receptors such as CD44, P-selectin glycoprotein ligand-1 (PSGL-1), and toll-like re…
Proteins	25882	PON1_HUMAN	Serum paraoxonase/arylesterase 1	P27169	0.0517159	0.632939	0.795574	No
Clinical outcomes	BUN	Blood Urena Nitrogen			95.7159	0.592332	0.769631	Yes	The amount of urea nitrogen in your blood is determined by a blood urea nitrogen (BUN) test. When your liver breaks down protein, urea nitrogen is produced as a waste product. Your blood carries it, your kidneys filter it out, and your urine excretes it from your body.
Proteins	9903	CRDL1-4_HUMAN	Isoform of Q9BU40, Isoform 3 of Chordin-like protein 1	Q9BU40-4	0.14425	0.589676	0.767904	No
Proteins	8121	PON1_HUMAN	Serum paraoxonase/arylesterase 1	P27169	0.0744809	0.587254	0.766325	Yes	Serum paraoxonase and arylesterase 1 (PON1) is an enzyme encoded by the PON1 gene. Serum PON1 is secreted mainly by the liver, although local synthesis occurs in several tissues and PON1 protein is found in almost all tissues. PON1 is also a major anti-atherosclerotic component of HDL Cholesterol (good cholesterol). The PON1 gene is activated by PPAR-γ, which increases synthesis and release of pa…
Proteins	29067	IBP2_HUMAN	Insulin-like growth factor-binding protein 2	P18065	0.128116	0.581718	0.762704	No
Proteins	16669	IBP2_HUMAN	Insulin-like growth factor-binding protein 2	P18065	0.110504	0.581108	0.762304	No
Proteins	20713	IBP2_HUMAN	Insulin-like growth factor-binding protein 2	P18065	0.142039	0.581045	0.762263	Yes	IGFBP-2 is an insulin-like growth factor (IGF) binding proteins (IGFBPs) that modulates IGF-I actions. It plays an important role in the regulation of several cellular processes. IGFBP-2 is the second most abundant IGFBP and is expressed in several tissues, including blood vessels and the skeleton. IGFBP-2 can prevent IGF-I binding to its receptor, but it also modulates cellular functions indepen…
Metabolites	100010850	4-hydroxyphenylacetylglutamine			0.259031	0.572041	0.756334	Yes	4-Hydroxyphenylacetylglutamic acid belongs to the class of organic compounds known as glutamic acid and derivatives. This is a metabolite which is upregulated in cystic fibrosis. It also has been suggested to be a novel biomarker of type 2 diabetes with polyneuropathy and also has shown a link to systolic blood pressure in women.
Metabolites	533	urea			0.104292	0.569363	0.754561	No
Clinical outcomes	Creatinine				0.602594	0.560709	0.748805	Yes	Creatinine is a waste product that comes from the normal wear and tear on muscles of the body. Everyone has creatinine in their bloodstream. However, amounts vary based on age, body size, race and gender.
Clinical outcomes	BMI				43.1274	0.560548	0.748698	No
Metabolites	100020205	hydroxyasparagine**			0.0940005	0.559577	0.748049	No
Metabolites	338	gluconate			0.126349	0.557655	0.746763	Yes	Gluconic acid occurs naturally in fruit, honey, and wine It has been identified as a lifestyle-related biomarker that may be a target to reduce stroke risk in Black adults. Higher levels of gluconic acid in the blood were associated with high blood pressure and increased risk of ischemic stroke among Black adults when compared to white adults. It also may be considered as a dietary-related oxidat…
Proteins	34520	PON1_HUMAN	Serum paraoxonase/arylesterase 1	P27169	0.0623545	0.553688	0.744102	No
Proteins	29717	H4_HUMAN	Histone H4	P62805	0.151193	0.539378	0.734424	No
Metabolites	100006430	arabitol/xylitol			0.0969708	0.537998	0.733483	No
Proteins	1883	H2B1C_HUMAN;H2B1D_HUMAN;H2B1H_HUMAN;H2B1K_HUMAN;H2B1L_HUMAN;H2B1M_HUMAN;H2B1N_HUMAN;H2B2F-2_HUMAN;H2B2F_HUMAN;H2B3B_HUMAN;H2BFS_HUMAN	Histone H2B type 1-K	O60814;P57053;P58876;P62807;Q5QNW6;Q5QNW6-2;Q8N257;Q93079;Q99877;Q99879;Q99880	0.0960639	0.536024	0.732137	Yes	Histone H2B type 1-K is a core component of the nucleosome or the proteins which wrap and control expression of DNA. Nucleosomes wrap and compact DNA into chromatin, limiting DNA accessibility to the cellular machinery which require DNA as a template. Histones thereby play a central role in transcription regulation, DNA repair, DNA replication and chromosomal stability. DNA accessibility is regul…
Metabolites	100020550	deoxycholic acid glucuronide			0.267538	0.53369	0.730541	No
Clinical outcomes	FEV1				0.523481	0.529173	0.727443	No
Proteins	10221	IBP2_HUMAN	Insulin-like growth factor-binding protein 2	P18065	0.132741	0.526594	0.725668	No
Proteins	25920	CBPB2_HUMAN	Carboxypeptidase B2	Q96IY4	0.0739094	0.526235	0.725421	No
Proteins	26978	PA2GA_HUMAN	Phospholipase A2, membrane associated	P14555	0.189361	0.526075	0.72531	No
Proteins	20592	IBP2_HUMAN	Insulin-like growth factor-binding protein 2	P18065	0.17618	0.524395	0.724151	No
Proteins	6558	IGF1_HUMAN	Insulin-like growth factor I	P05019	0.157525	0.518607	0.720144	No
Metabolites	100021711	decadienedioic acid (C10:2-DC)**			0.359555	0.51548	0.717969	No
Proteins	989	BMP1_HUMAN	Bone morphogenetic protein 1	P13497	0.10998	0.507602	0.712462	Yes	Bone morphogenetic protein 1, also known as BMP1, is a protein which in humans is encoded by the BMP1 gene. It induces bone and cartilage development. BMP-1 stimulates the conversion of newly secreted proapo A1 to its phospholipid- (PL-) binding form. In this way it promotes formation of functional HDL and reverse cholesterol transport. Higher levels of inflammation have been shown to be associat…
Proteins	12454	IBP2_HUMAN	Insulin-like growth factor-binding protein 2	P18065	0.148692	0.50737	0.712299	No
Metabolites	100003695	mannonate*			0.119731	0.501481	0.708153	No
Metabolites	100001022	threonate			0.150904	0.501154	0.707922	No
Proteins	9832	COIA1_HUMAN	Collagen alpha-1(XVIII) chain	P39060	0.100781	0.493521	0.70251	No
Proteins	14175	PON1_HUMAN	Serum paraoxonase/arylesterase 1	P27169	0.128515	0.49289	0.702061	No
Proteins	14931	THRB_HUMAN	Prothrombin	P00734	0.0611573	0.489778	0.699841	No
Metabolites	100000792	dehydroepiandrosterone sulfate (DHEA-S)			0.336473	0.485826	0.697012	No
Proteins	17045	PGK1_HUMAN	Phosphoglycerate kinase 1	P00558	0.212769	0.484648	0.696167	No
Proteins	28068	CRDL1-4_HUMAN	Isoform of Q9BU40, Isoform 3 of Chordin-like protein 1	Q9BU40-4	0.124382	0.476932	0.690602	Yes	Chordin-like protein 1 is a protein which prevents the signaling of bone morphogenetic protein 4. It has been shown to increase adipogenesis and lipid accumulation. It is significantly positively correlated to age meaning levels increase with age. Lower levels of BMP-4 have also been associated with negative cardiovascular outcomes.
Proteins	3633	PCOC1_HUMAN	Procollagen C-endopeptidase enhancer 1	Q15113	0.0620459	0.475589	0.689629	No
Metabolites	100001810	dimethylarginine (SDMA + ADMA)			0.0600855	0.473068	0.687799	No
Metabolites	100001999	21-hydroxypregnenolone disulfate			0.343965	0.472401	0.687315	No
Metabolites	100010869	2,3-dihydroxy-2-methylbutyrate			0.316109	0.472293	0.687236	No
Proteins	9102	GPX3_HUMAN	Glutathione peroxidase 3	P22352	0.213195	0.471715	0.686815	No
Metabolites	100001577	N-acetylcitrulline			0.338765	0.471126	0.686386	No
Metabolites	100001721	N2-acetyllysine			0.333981	0.470101	0.685639	No
Metabolites	100002761	androsterone glucuronide			0.409645	0.469653	0.685312	No
Proteins	26784	RNAS1_HUMAN	Ribonuclease pancreatic	P07998	0.0568331	0.463747	0.68099	No
Metabolites	100015966	carotene diol (1)			0.176904	0.462254	0.679893	Yes	Carotene-3,3-diol (Lutein) is one of 600 known naturally occurring carotenoids. It is synthesized only by plants and is found in high quantities in green leafy vegetables such as spinach, kale and yellow carrots. Some studies have shown supplementation can help improve cognitive function and eye health. A large meta-analysis involving 71 published papers and representing more than 387,000 individ…
Proteins	4289	ITIH3-2_HUMAN;ITIH3_HUMAN	Inter-alpha-trypsin inhibitor heavy chain H3	Q06033;Q06033-2	0.208305	0.458002	0.676758	Yes	Inter-alpha (globulin) inhibitor 3 (ITIH3), one of the constituents of plasma serine protease inhibitors, has been shown to be related to the proinflammatory process. This complex, named pre-alpha trypsin inhibitor (PαI) is synthesized by hepatocytes and released to the blood vessel upon stimulation of the proinflammatory cytokines (tumor necrosis factor or interleukin-1). Then, ITIH3 makes a com…
Clinical outcomes	FVC				0.68145	0.452632	0.672779	No
Clinical outcomes	Mean_Corpus_Vol				36.7879	0.451019	0.671579	No
Proteins	33763	CIRBP-2_HUMAN;CIRBP_HUMAN	Cold-inducible RNA-binding protein	Q14011;Q14011-2	0.174401	0.448418	0.66964	No
Proteins	1465	CYTC_HUMAN	Cystatin-C	P01034	0.138359	0.447214	0.668741	No
Metabolites	100001977	beta-cryptoxanthin			0.339954	0.445308	0.667314	No
Proteins	30695	CSPG2_HUMAN	Versican core protein	P13611	0.105347	0.444913	0.667018	No
Metabolites	100020487	N-acetyl-isoputreanine			0.143251	0.444541	0.666739	Yes	Isoputreanine belongs to the class of organic compounds known as gamma amino acids and derivatives. In some studies higher levels of this metabolite have been linked to better cognition and it has been identified in cerebrospinal fluid as a biomarker of alzheimer's progression. Polyamine metabolism plays an important role in cell growth and differentiation. It has also shown decreases after suppl…
Metabolites	100000961	homoarginine			0.128884	0.442079	0.66489	No
Proteins	8126	CO6A3-4_HUMAN;CO6A3_HUMAN	Collagen alpha-3(VI) chain	P12111;P12111-4	0.0810675	0.441493	0.66445	No
Proteins	2022	IBP6_HUMAN	Insulin-like growth factor-binding protein 6	P24592	0.177489	0.440791	0.663921	No
Proteins	7427	IBP2_HUMAN	Insulin-like growth factor-binding protein 2	P18065	0.176576	0.439747	0.663134	Yes	IGFBP-2 is an insulin-like growth factor (IGF) binding proteins (IGFBPs) that modulates IGF-I actions. It plays an important role in the regulation of several cellular processes. IGFBP-2 is the second most abundant IGFBP and is expressed in several tissues, including blood vessels and the skeleton. IGFBP-2 can prevent IGF-I binding to its receptor, but it also modulates cellular functions indepen…
Metabolites	100001178	3-carboxy-4-methyl-5-propyl-2-furanpropanoate (CMPF)			0.45518	0.439586	0.663013	No
Metabolites	1105	alpha-tocopherol			0.0767	0.438396	0.662115	No
Proteins	13804	CBPB2_HUMAN	Carboxypeptidase B2	Q96IY4	0.0746396	0.435142	0.659653	Yes	CPB2 is synthesized by the liver and circulates in the plasma as a plasminogen-bound zymogen. When it is activated by the thrombin/thrombomodulin complex, CPB2 exhibits carboxypeptidase activity. Activated CPB2 reduces fibrinolysis by removing the fibrin C-terminal residues that are important for the binding and activation of plasminogen. Lower CPB2 has been suggested as a biomarker of peripheral…
Proteins	10132	IBP2_HUMAN	Insulin-like growth factor-binding protein 2	P18065	0.191559	0.43377	0.658612	No
Metabolites	100006369	N-carbamoylalanine			0.307067	0.433065	0.658077	No
Proteins	20992	MGP-2_HUMAN;MGP_HUMAN	Matrix Gla protein	P08493;P08493-2	0.0952307	0.432999	0.658027	No
Proteins	3846	FBLN3-2_HUMAN;FBLN3-3_HUMAN;FBLN3-4_HUMAN;FBLN3-5_HUMAN;FBLN3_HUMAN	EGF-containing fibulin-like extracellular matrix protein 1	Q12805;Q12805-2;Q12805-3;Q12805-4;Q12805-5	0.0956982	0.430107	0.655826	No
Clinical outcomes	CRP				1417.32	0.429822	0.655608	No
Proteins	17429	MXRA5_HUMAN	Matrix-remodeling-associated protein 5	Q9NR99	0.264286	0.427555	0.653877	Yes	This gene encodes one of the matrix-remodelling associated proteins. MMPs are capable of degrading all kinds of extracellular matrix proteins, but also can process a number of bioactive molecules. They are known to be involved in the cleavage of cell surface receptors, the release of apoptotic ligands, and chemokine/cytokine inactivation. MMPs are also thought to play a major role in cell behavio…
Proteins	18157	CFAD_HUMAN	Complement factor D	P00746	0.0978106	0.422019	0.64963	No
Metabolites	100000802	acetylcarnitine (C2)			0.106968	0.418946	0.647261	No
Metabolites	100006129	vanillactate			0.195423	0.417534	0.646169	Yes	Vanillactic acid, also known as vanillactate or VLA, belongs to the class of organic compounds known as phenylpropanoic acids. Phenylpropanoic acids are compounds with a structure containing a benzene ring conjugated to a propanoic acid. Vanillactic acid is a potentially toxic compound. Higher levels have been identified as a biomarker of chronic kidney disease, associated with worse outcomes for…
Proteins	34527	LYSC_HUMAN	Lysozyme C	P61626	0.0527967	0.417381	0.646051	No
Metabolites	100002009	5alpha-pregnan-3beta,20beta-diol monosulfate (1)			0.418308	0.416007	0.644986	No
Clinical outcomes	Liver_ALB	Albumin			0.194104	0.414752	0.644012	Yes	The protein albumin is produced by your liver. Albumin enters your bloodstream and aids in preventing fluid from seeping into other tissues from your blood vessels. It also transports vitamins, enzymes, and hormones throughout the body. If your blood doesn't contain enough albumin, fluid may leak out and accumulate in your lungs, abdomen, or other areas of your body. Low albumin levels may indica…
Proteins	10778	BMP1_HUMAN	Bone morphogenetic protein 1	P13497	0.113056	0.414566	0.643868	No
Proteins	10564	BMP1_HUMAN	Bone morphogenetic protein 1	P13497	0.151726	0.414491	0.64381	No
Metabolites	1111	vanillylmandelate (VMA)			0.165853	0.414297	0.643659	No
Metabolites	100001294	gamma-glutamylglycine			0.118891	0.413443	0.642995	No
Metabolites	100016038	(N(1) + N(8))-acetylspermidine			0.135988	0.412939	0.642603	No
Proteins	12937	TLL1_HUMAN	Tolloid-like protein 1	O43897	0.140047	0.410078	0.640373	No
Metabolites	100001468	N1-methyl-2-pyridone-5-carboxamide			0.193444	0.407406	0.638284	No
Metabolites	100001073	androsterone sulfate			0.448969	0.405204	0.636557	Yes	Androsterone sulfate (Andros-S) is the most abundant 5-alpha-reduced androgen metabolite in serum. This means higher testosterone levels generally yield higher versions of this metabolite.
Metabolites	100002003	21-hydroxypregnenolone monosulfate (1)			0.447257	0.401253	0.633445	No
Proteins	26223	RNAS4_HUMAN	Ribonuclease 4	P34096	0.0370405	0.401165	0.633376	No
Metabolites	100004523	N-delta-acetylornithine			0.200603	0.399579	0.632123	No
Proteins	9932	IBP6_HUMAN	Insulin-like growth factor-binding protein 6	P24592	0.157514	0.39927	0.631878	No
Metabolites	100015967	carotene diol (2)			0.206568	0.397971	0.63085	No
Clinical outcomes	HbA1c				1.90882	0.39549	0.62888	Yes	The A1C test, sometimes called a HbA1c test or a hemoglobin A1C test, is a quick blood test that gauges your average blood sugar levels over the previous three months. This is one of the often utilized tests to diagnose prediabetes and diabetes.
Metabolites	100019968	lyxonate			0.219516	0.394158	0.62782	No
Metabolites	310	cystathionine			0.268697	0.39234	0.626371	No
Proteins	14796	H4_HUMAN	Histone H4	P62805	0.182645	0.391958	0.626066	No
Metabolites	100001731	indoleacetylglutamine			0.39488	0.39107	0.625356	No
Proteins	33452	PCOC1_HUMAN	Procollagen C-endopeptidase enhancer 1	Q15113	0.184489	0.38974	0.624292	No
Proteins	30504	PCOC1_HUMAN	Procollagen C-endopeptidase enhancer 1	Q15113	0.0945625	0.387306	0.622339	No
Proteins	18416	BMP1_HUMAN	Bone morphogenetic protein 1	P13497	0.156095	0.386493	0.621686	No
Metabolites	100001275	phenylacetylglycine			0.53719	0.385948	0.621247	No
Metabolites	100009146	1-stearoyl-2-adrenoyl-GPC (18:0/22:4)*			0.142217	0.383326	0.619134	Yes	This is a choline ether phospholipid (ePC) which is present in human serum or plasma. Decreases in ether phospholipids (plasmalogens) in serum (plasma) have been reported in several diseases such as Alzheimer's disease, Parkinson's disease, metabolic syndrome, schizophrenia.
Proteins	32417	PON1_HUMAN	Serum paraoxonase/arylesterase 1	P27169	0.0877185	0.382831	0.618734	Yes	Serum paraoxonase and arylesterase 1 (PON1) is an enzyme encoded by the PON1 gene. Serum PON1 is secreted mainly by the liver, although local synthesis occurs in several tissues and PON1 protein is found in almost all tissues. PON1 is also a major anti-atherosclerotic component of HDL Cholesterol (good cholesterol). The PON1 gene is activated by PPAR-γ, which increases synthesis and release of pa…
Metabolites	100006435	N-acetylglucosamine/N-acetylgalactosamine			0.113634	0.381331	0.61752	No
Metabolites	100000781	hexanoylcarnitine (C6)			0.201487	0.38063	0.616952	No
Metabolites	1242	N1-methyladenosine			0.0634344	0.377275	0.614228	No
Clinical outcomes	Red_Cell_Dist_Width	Red Blood Cell Width			2.24695	0.375628	0.612885	Yes	This is a measure of the range of variation in red blood cell (RBC) volume that is provided as part of a typical complete blood count. The volume of red blood cells varies even in healthy blood, with an average volume of 80–100 femtoliters. However, some illnesses result in a markedly greater fluctuation in cell size. Greater size variation is indicated by higher RDW values. RDW-CV in human red b…
Metabolites	100021198	picolinoylglycine			0.22945	0.375186	0.612524	No
Metabolites	100009131	1-linoleoyl-2-arachidonoyl-GPC (18:2/20:4n6)*			0.11029	0.373404	0.611068	No
Proteins	32410	HAP28_HUMAN	28 kDa heat- and acid-stable phosphoprotein	Q13442	0.241613	0.371262	0.609313	No
Metabolites	100000282	N-acetylglutamate			0.21024	0.369979	0.608259	No
Metabolites	100021728	cis-3,4-methyleneheptanoylcarnitine			0.197693	0.369815	0.608125	No
Proteins	26785	RNAS1_HUMAN	Ribonuclease pancreatic	P07998	0.101871	0.369164	0.607588	Yes	Pancreatic ribonuclease also known as ribonuclease A (RNase A) or ribonuclease 1 (RNase1) is an enzyme that catalyzes the breakdown of RNA and plays a role in the digestion of RNA in vertebrate species. RNase is present at much lower amounts in humans than in other species and may account for only 0.5 to 1% of pancreatic enzymes. Although only few studies exist, pancreatic RNase in all species ap…
Proteins	1577	TTHY_HUMAN	Transthyretin	P02766	0.149173	0.366058	0.605027	No
Proteins	2816	ALBU_HUMAN	Albumin	P02768	0.119748	0.36407	0.603382	Yes	The protein albumin is produced by your liver. Albumin enters your bloodstream and aids in preventing fluid from seeping into other tissues from your blood vessels. It also transports vitamins, enzymes, and hormones throughout the body. If your blood doesn't contain enough albumin, fluid may leak out and accumulate in your lungs, abdomen, or other areas of your body. Low albumin levels may indica…
Metabolites	100001417	phenylacetylglutamine			0.268254	0.362834	0.602357	Yes	Phenylacetylglutamine (PAGln) is a gut microbiota-derived metabolite that may induce cardiovascular events by activating platelets and increasing the risk of thrombosis. The highly-nitrogenous compound is most commonly encountered in human subjects with urea cycle disorders,. These conditions, such as uremia or hyperammonemia, tend to cause high levels of nitrogen in the form of ammonia in the bl…
Metabolites	100006191	p-cresol glucuronide*			0.580452	0.359357	0.599464	No
Metabolites	100008991	1-palmitoyl-2-docosahexaenoyl-GPE (16:0/22:6)*			0.195249	0.35618	0.596808	No
Clinical outcomes	Hemoglobin				2.82219	0.355822	0.596508	Yes	Red blood cells contain the protein hemoglobin, which transports oxygen. How much hemoglobin is in your blood is determined by the hemoglobin test. The most significant part of red blood cells is hemoglobin. It is made up of heme, a protein that binds oxygen.
Clinical outcomes	Lipid_HDL				350.836	0.355246	0.596025	No
Metabolites	498	retinol (vitamin A)			0.117244	0.355154	0.595948	No
Metabolites	344	guanidinoacetate			0.117784	0.354115	0.595076	No
Metabolites	100020414	6-bromotryptophan			0.150002	0.353397	0.594472	No
Clinical outcomes	Glucose				1450.3	0.353096	0.594219	Yes	The primary sugar present in your blood is glucose. It serves as the main energy source for your body. It originates in the food you consume. The majority of what you eat is converted by your body into glucose, which is then released into your bloodstream. Your pancreas releases insulin when your blood glucose levels rise.
Proteins	14627	PON1_HUMAN	Serum paraoxonase/arylesterase 1	P27169	0.0721761	0.351523	0.592894	No
Proteins	10834	LYSC_HUMAN	Lysozyme C	P61626	0.0681359	0.350192	0.59177	No
Metabolites	100008929	2-methylcitrate/homocitrate			0.895387	0.349966	0.591579	No
Proteins	17544	IBP2_HUMAN	Insulin-like growth factor-binding protein 2	P18065	0.391105	0.349848	0.59148	No
Metabolites	355	histidine			0.075764	0.348922	0.590696	No
Proteins	11632	MMP19_HUMAN	Matrix metalloproteinase-19	Q99542	0.210048	0.347973	0.589892	No
Proteins	15820	SLPI_HUMAN	Antileukoproteinase	P03973	0.0526204	0.346523	0.588662	No
Metabolites	881	cytosine			0.458884	0.345005	0.587371	No
Metabolites	1053	3-ureidopropionate			0.227846	0.344941	0.587317	Yes	Ureidopropionic acid is essentially a urea derivative of beta-alanine. High levels of ureidopropionic acid are found in individuals with beta-ureidopropionase (UP) deficiency. It has been identified as one of the major metabolites Metabolites Associated With Risk of Developing Mobility Disability. This can also be present in Albuminuria. Albuminuria is an indicator of sub-clinical organ damage an…
Metabolites	100008990	1-palmitoyl-2-arachidonoyl-GPE (16:0/20:4)*			0.151692	0.344517	0.586956	No
Proteins	6949	MYOC_HUMAN	Myocilin	Q99972	0.335597	0.341784	0.584623	No
Metabolites	275	creatinine			0.0736136	0.341717	0.584566	No
Metabolites	935	sucrose			0.603241	0.340889	0.583857	No
Metabolites	100021105	eicosenedioate (C20:1-DC)*			0.317142	0.340356	0.5834	No
Metabolites	100006190	2-acetamidophenol sulfate			0.611342	0.339393	0.582575	No
Metabolites	391	citrulline			0.119951	0.338844	0.582103	No
Proteins	1761	IBP5_HUMAN	Insulin-like growth factor-binding protein 5	P24593	0.17284	0.337949	0.581334	No
Metabolites	100001662	deoxycarnitine			0.100328	0.336728	0.580282	No
Metabolites	1134	urate			0.0850335	0.335059	0.578843	No
Proteins	20785	PCOC1_HUMAN	Procollagen C-endopeptidase enhancer 1	Q15113	0.134632	0.332965	0.577031	No
Proteins	9933	IBP6_HUMAN	Insulin-like growth factor-binding protein 6	P24592	0.18866	0.331909	0.576116	No
Proteins	21403	ITIH3-2_HUMAN;ITIH3_HUMAN	Inter-alpha-trypsin inhibitor heavy chain H3	Q06033;Q06033-2	0.249549	0.331608	0.575854	No
Metabolites	100009030	lactosyl-N-palmitoyl-sphingosine (d18:1/16:0)			0.0998206	0.330914	0.575252	No
Proteins	10776	PON1_HUMAN	Serum paraoxonase/arylesterase 1	P27169	0.189989	0.330778	0.575133	No
Proteins	1263	F10A1_HUMAN	Hsc70-interacting protein	P50502	0.123815	0.32987	0.574343	Yes	HSP90 interacting protein is a co-chaperone heat shock protein which helps with appropriate protein folding. One aspect of this protein, C terminus of Hsc70-interacting protein (CHIP), frequently promotes ubiquitination and degradation of several proteins. The impact of upregulated CHIP has not been well studied. CHIP has been reported to play an important role in preventing cell apoptosis. CHIP …
Metabolites	100004299	N-acetyl-1-methylhistidine*			0.520584	0.328709	0.573331	No
Proteins	4288	ITIH3-2_HUMAN;ITIH3_HUMAN	Inter-alpha-trypsin inhibitor heavy chain H3	Q06033;Q06033-2	0.238211	0.328235	0.572918	No
Metabolites	100009271	(S)-3-hydroxybutyrylcarnitine			0.258076	0.328071	0.572775	No
Metabolites	100006108	phenylacetylcarnitine			0.362534	0.327484	0.572262	No
Clinical outcomes	Hematocrit				22.0589	0.32661	0.571498	Yes	The volume percentage of red blood cells in blood is assessed as part of a blood test and is referred to by a number of other names. Red blood cell quantity and size determine this measurement
Metabolites	503	serine			0.0928717	0.32625	0.571183	No
Metabolites	100001466	3-methylcytidine			0.223605	0.323153	0.568465	No
Metabolites	393	lactose			0.5033	0.322758	0.568118	No
Proteins	30505	PCOC1_HUMAN	Procollagen C-endopeptidase enhancer 1	Q15113	0.0972625	0.322341	0.567751	No
Metabolites	100000491	gamma-glutamylphenylalanine			0.11245	0.322263	0.567682	No
Metabolites	409	malate			0.127996	0.322178	0.567607	No
Metabolites	100001540	glutamine_degradant*			0.213742	0.320836	0.566424	No
Metabolites	100001743	tryptophan betaine			0.525488	0.320152	0.56582	No
Proteins	20668	PLMN_HUMAN	Plasminogen	P00747	0.0639393	0.319741	0.565456	No
Proteins	3147	SLPI_HUMAN	Antileukoproteinase	P03973	0.0860387	0.319137	0.564922	No
Metabolites	100001992	androstenediol (3beta,17beta) disulfate (1)			0.486823	0.317499	0.56347	No
Metabolites	1342	3-methoxytyrosine			0.151961	0.313146	0.559594	No
Metabolites	100006092	tyramine O-sulfate			0.50329	0.311502	0.558124	No
Metabolites	100001055	isobutyrylcarnitine (C4)			0.257234	0.311217	0.557868	No
Metabolites	100001946	cyclo(gly-pro)			0.4638	0.310441	0.557172	No
Metabolites	100015965	ethyl alpha-glucopyranoside			0.69227	0.305151	0.552405	No
Proteins	30562	H4_HUMAN	Histone H4	P62805	0.208012	0.304915	0.552191	No
Metabolites	1230	estrone 3-sulfate			0.493763	0.303748	0.551133	No
Proteins	26575	APOF_HUMAN	Apolipoprotein F	Q13790	0.318407	0.303171	0.55061	No
Metabolites	100000299	xanthosine			0.403359	0.301999	0.549545	No
Metabolites	100020253	glycine conjugate of C10H12O2*			0.480159	0.30061	0.548279	No
Proteins	33453	PCOC1_HUMAN	Procollagen C-endopeptidase enhancer 1	Q15113	0.139454	0.299577	0.547336	No
Proteins	1678	CCL16_HUMAN	C-C motif chemokine 16	O15467	0.159724	0.299266	0.547052	No
Proteins	7313	BMP1_HUMAN;TLL1_HUMAN	Tolloid-like protein 1	O43897;P13497	0.14646	0.298192	0.54607	No
Proteins	12950	FETUA_HUMAN	Alpha-2-HS-glycoprotein	P02765	0.196558	0.297234	0.545191	No
Metabolites	100001948	succinylcarnitine (C4-DC)			0.17168	0.296709	0.54471	No
Metabolites	100000715	1-methylguanidine			0.518809	0.296591	0.544602	No
Clinical outcomes	Smoking_PackYears				407.628	0.29481	0.542964	No
Metabolites	100004635	methionine sulfone			0.194581	0.293577	0.541828	No
Metabolites	100021140	levulinoylcarnitine			0.582533	0.293502	0.541758	No
Metabolites	100004542	2-aminoheptanoate			0.186555	0.293253	0.541528	No
Metabolites	100000900	iminodiacetate (IDA)			0.106754	0.29275	0.541064	No
Metabolites	100002154	ergothioneine			0.291248	0.292052	0.540418	No
Metabolites	100004182	3beta-hydroxy-5-cholenoate			0.356431	0.291791	0.540177	No
Metabolites	100015845	docosahexaenoylcarnitine (C22:6)*			0.46447	0.290996	0.53944	No
Metabolites	100000007	carnitine			0.0939856	0.290252	0.538751	No
Metabolites	93	alpha-ketoglutarate			0.132779	0.289178	0.537753	No
Proteins	2603	PCOC1_HUMAN	Procollagen C-endopeptidase enhancer 1	Q15113	0.158409	0.288885	0.53748	No
Proteins	8686	ERF1_HUMAN	Eukaryotic peptide chain release factor subunit 1	P62495	0.275417	0.287761	0.536434	No
Metabolites	100020361	3-amino-2-piperidone			0.132516	0.287467	0.53616	No
Metabolites	100009045	phenylacetylglutamate			0.571953	0.287318	0.536021	No
Metabolites	432	nicotinamide			0.268245	0.286949	0.535676	No
Metabolites	100009124	1-margaroyl-2-arachidonoyl-GPC (17:0/20:4)*			0.149524	0.286459	0.535218	No
Metabolites	100001765	3-methyladipate			0.412229	0.2856	0.534416	No
Metabolites	444	ornithine			0.108774	0.2856	0.534416	No
Metabolites	100002544	4-hydroxyglutamate			0.350655	0.284313	0.53321	No
Proteins	5409	CBPB2_HUMAN	Carboxypeptidase B2	Q96IY4	0.105431	0.283776	0.532706	Yes
Proteins	9110	APOF_HUMAN	Apolipoprotein F	Q13790	0.378685	0.283674	0.53261	No
Metabolites	1024	pantothenate			0.217944	0.281915	0.530957	No
Metabolites	100001859	chiro-inositol			0.682149	0.281832	0.530878	No
Metabolites	100001332	salicyluric glucuronide*			0.951985	0.281456	0.530524	No
Metabolites	803	mannose			0.140153	0.279486	0.528665	No
Metabolites	100003271	beta-citrylglutamate			0.1716	0.279441	0.528621	No
Metabolites	100001162	propionylcarnitine (C3)			0.155247	0.278398	0.527635	No
Proteins	7913	AMBP_HUMAN	Protein AMBP	P02760	0.093278	0.278372	0.527609	No
Metabolites	100001253	N-acetylglutamine			0.317426	0.27672	0.526042	No
Metabolites	100015838	eicosenoylcarnitine (C20:1)*			0.224693	0.275373	0.52476	No
Proteins	14309	CCL14_HUMAN	C-C motif chemokine 14	Q16627	0.177061	0.274808	0.524221	No
Metabolites	100002462	5-(galactosylhydroxy)-lysine			0.364162	0.272387	0.521907	No
Metabolites	100006103	3-hydroxyindolin-2-one sulfate			0.49094	0.271481	0.521039	No
Proteins	22734	CCL14_HUMAN	C-C motif chemokine 14	Q16627	0.135533	0.270933	0.520512	No
Metabolites	100019884	trans-2-hexenoylglycine			0.592324	0.270788	0.520373	No
Proteins	17842	PON1_HUMAN	Serum paraoxonase/arylesterase 1	P27169	0.130534	0.269228	0.518872	No
Metabolites	100020259	glutamine conjugate of C7H12O2*			0.577473	0.268992	0.518644	No
Metabolites	100001104	N-acetyltyrosine			0.196784	0.268655	0.518319	No
Metabolites	100002204	N-acetyl-3-methylhistidine*			0.594022	0.266952	0.516674	No
Proteins	32780	IF1AX_HUMAN;IF1AY_HUMAN	Eukaryotic translation initiation factor 1A, Y-chromosomal	O14602;P47813	0.264639	0.265836	0.515593	No
Metabolites	100006360	dopamine 4-sulfate			0.401239	0.26493	0.514714	No
Metabolites	100020824	lithocholic acid sulfate (2)			0.566626	0.264051	0.513859	No
Metabolites	100002253	cinnamoylglycine			0.770964	0.263803	0.513617	No
Metabolites	100009209	1-palmitoyl-2-eicosapentaenoyl-GPE (16:0/20:5)*			0.355359	0.262671	0.512515	No
Proteins	19017	MIME_HUMAN	Mimecan	P20774	0.335101	0.262297	0.512149	Yes	Mimecan, also known as osteoglycin, is an ECM component. Mimecan affects several biological processes including the regulation of collagen fibrillogenesis and angiogenesis. Mimecan is expressed in atherosclerotic tissue and Human coronary arteries and is downregulated in intimal vascular smooth muscle cells (VSCMs). Studies have shown mimecan is associated with a vulnerable plaque phenotype, poss…
Metabolites	100001446	5-methyluridine (ribothymidine)			0.135557	0.262052	0.51191	No
Metabolites	100001026	galactonate			0.425687	0.261552	0.511421	No
Metabolites	358	hypotaurine			0.177179	0.261039	0.51092	No
Proteins	5841	HGFA_HUMAN	Hepatocyte growth factor activator	Q04756	0.0654957	0.260698	0.510586	No
Metabolites	100001170	3-hydroxy-2-ethylpropionate			0.15384	0.260342	0.510237	No
Metabolites	1094	thyroxine			0.100056	0.260324	0.51022	No
Metabolites	100005367	N-acetylalliin			0.648692	0.259649	0.509558	No
Metabolites	100001597	tiglylcarnitine (C5:1-DC)			0.220007	0.259084	0.509003	No
Metabolites	1547	N-stearoyl-sphingosine (d18:1/18:0)*			0.304579	0.258083	0.508019	No
Metabolites	480	proline			0.103912	0.255747	0.505714	No
Proteins	10884	NOTUM_HUMAN	Palmitoleoyl-protein carboxylesterase NOTUM	Q6P988	0.224251	0.25469	0.504668	No
Metabolites	100019831	3-hydroxyphenylacetoylglutamine			0.475325	0.252757	0.50275	No
Metabolites	240	3-(4-hydroxyphenyl)lactate			0.142735	0.25174	0.501737	No
Metabolites	100009239	isocitric lactone			0.459283	0.250142	0.500142	No
Metabolites	565	tryptophan			0.0961985	0.249358	0.499357	No
Proteins	22571	PCOC1_HUMAN	Procollagen C-endopeptidase enhancer 1	Q15113	0.252738	0.248828	0.498827	No
Metabolites	100001270	myristoylcarnitine (C14)			0.186384	0.247985	0.497981	No
Metabolites	117	homovanillate (HVA)			0.515822	0.245987	0.49597	No
Metabolites	1383	4-acetamidophenol			1.24575	0.245964	0.495948	No
Metabolites	100001481	1-docosahexaenoylglycerol (22:6)			0.639547	0.244489	0.494458	No
Metabolites	100020410	3-hydroxyhippurate sulfate			0.864055	0.242459	0.492401	No
Metabolites	100003470	pregnanediol-3-glucuronide			0.55005	0.241829	0.491761	No
Metabolites	818	malonate			0.279304	0.241597	0.491525	No
Metabolites	100002173	1-pentadecanoyl-GPC (15:0)*			0.144911	0.241084	0.491003	No
Metabolites	267	choline phosphate			0.141324	0.23942	0.489306	No
Proteins	29741	FETUA_HUMAN	Alpha-2-HS-glycoprotein	P02765	0.161846	0.237974	0.487826	No
Proteins	27409	PON1_HUMAN	Serum paraoxonase/arylesterase 1	P27169	0.141106	0.237042	0.48687	No
Metabolites	100002769	argininate*			0.222786	0.236481	0.486293	No
Metabolites	100005383	N-methylpipecolate			0.493573	0.236333	0.486141	No
Metabolites	100000657	1,2-dipalmitoyl-GPC (16:0/16:0)			0.0740428	0.235769	0.48556	No
Metabolites	100004284	dimethyl sulfone			0.347654	0.234991	0.484759	No
Metabolites	100009043	7-hydroxyindole sulfate			0.508024	0.234184	0.483926	No
Metabolites	100021372	2-hydroxy-4-(methylthio)butanoic acid			0.242532	0.231498	0.481143	No
Proteins	21051	BMP1_HUMAN	Bone morphogenetic protein 1	P13497	0.155297	0.229773	0.479346	No
Proteins	2604	PCOC1_HUMAN	Procollagen C-endopeptidase enhancer 1	Q15113	0.108951	0.229424	0.478982	No
Metabolites	100001263	1-palmitoyl-GPC (16:0)			0.08072	0.229062	0.478604	No
Proteins	3558	FETUA_HUMAN	Alpha-2-HS-glycoprotein	P02765	0.101782	0.228932	0.478468	No
Metabolites	100001197	10-undecenoate (11:1n1)			0.236829	0.228714	0.478241	No
Metabolites	100000442	quinate			0.731559	0.227111	0.476562	No
Proteins	3692	PLMN_HUMAN	Plasminogen	P00747	0.0734732	0.226761	0.476195	No
Metabolites	100001212	guanidinosuccinate			0.501971	0.224934	0.474272	No
Metabolites	100020272	dihydroferulic acid sulfate			0.683716	0.224799	0.474129	No
Metabolites	100015625	glycosyl-N-behenoyl-sphingadienine (d18:2/22:0)*			0.210968	0.224382	0.47369	No
Proteins	34327	PGK1_HUMAN	Phosphoglycerate kinase 1	P00558	0.210333	0.222729	0.471942	No
Metabolites	100019801	3-hydroxyoleoylcarnitine			0.389959	0.220734	0.469823	No
Metabolites	100020378	2-hydroxysebacate			0.299054	0.21831	0.467237	No
Proteins	33508	PCOC1_HUMAN	Procollagen C-endopeptidase enhancer 1	Q15113	0.11316	0.215556	0.46428	No
Metabolites	100009326	catechol glucuronide			0.667585	0.215416	0.464129	No
Metabolites	100022475	menthol glucuronide			0.90657	0.213483	0.462043	No
Metabolites	100020014	glucuronide of C10H18O2 (7)*			0.884961	0.213148	0.461679	No
Metabolites	100006627	suberoylcarnitine (C8-DC)			0.531935	0.213034	0.461556	No
Metabolites	100020204	N-acetyl-2-aminooctanoate*			0.254976	0.212327	0.46079	No
Metabolites	2051	methylsuccinate			0.257502	0.21156	0.459956	No
Metabolites	100005977	alpha-CMBHC glucuronide			0.555675	0.21137	0.45975	No
Metabolites	100021131	undecenoylcarnitine (C11:1)			0.209349	0.210842	0.459175	No
Metabolites	100015789	sphingomyelin (d18:2/24:2)*			0.121018	0.210569	0.458878	No
Proteins	12202	GRN_HUMAN	Progranulin	P28799	0.0824439	0.209233	0.45742	No
Metabolites	279	cystine			0.298582	0.209153	0.457332	Yes	Cysteine (Cys) the primary sulfur‐containing amino acid (SAA) is a semiessential amino acid (AA) because it can be obtained from the diet or produced from methionine degradation via the transsulfuration pathway. Cystine is common in many foods such as eggs, meat, dairy products, and whole grains as well as skin, horns and hair. Within the body, cysteine catabolic pathways are sources of the synth…
Metabolites	100015962	N,N,N-trimethyl-5-aminovalerate			0.214336	0.205688	0.453528	No
Metabolites	100015836	ximenoylcarnitine (C26:1)*			0.152463	0.205179	0.452967	No
Metabolites	100003151	linoleoylcarnitine (C18:2)*			0.151172	0.204192	0.451876	No
Metabolites	100002725	omeprazole			1.24153	0.203922	0.451578	No
Metabolites	100006641	glycochenodeoxycholate 3-sulfate			0.42793	0.203738	0.451374	No
Proteins	31444	MXRA5_HUMAN	Matrix-remodeling-associated protein 5	Q9NR99	0.283726	0.202768	0.450298	No
Metabolites	100000014	hippurate			0.37429	0.200451	0.447718	No
Metabolites	100001454	3-hydroxydodecanedioate*			0.462199	0.200091	0.447316	No
Metabolites	100001108	3-methylxanthine			0.49742	0.199958	0.447166	No
Metabolites	100015833	arachidoylcarnitine (C20)*			0.353432	0.199276	0.446404	No
Metabolites	100003892	lanthionine			0.5509	0.198703	0.445761	No
Proteins	3146	SLPI_HUMAN	Antileukoproteinase	P03973	0.0585204	0.196042	0.442766	No
Metabolites	100005389	ferulic acid 4-sulfate			0.677192	0.195865	0.442567	No
Metabolites	535	uridine			0.0999016	0.195486	0.442137	Yes	Uridine is an important building block used in the creation of RNA. It may support brain health, synaptic connections, and cholinergic function. In a 2018 study, it was identified as one of 12 metabolites predictive of living over the age of 85 in women. Other studies have also shown it is linked to all cause mortality. Lower uridine levels in Alzheimer's disease (AD) were associated with clinica…
Metabolites	100021012	5-hydroxymethyl-2-furoylcarnitine*			0.561656	0.194253	0.440742	No
Metabolites	100009035	1-pentadecanoyl-2-linoleoyl-GPC (15:0/18:2)*			0.145581	0.192979	0.439294	No
Metabolites	504	serotonin			0.74016	0.192421	0.438658	No
Metabolites	397	leucine			0.091055	0.18965	0.435488	No
Metabolites	100008903	1,2-dilinoleoyl-GPC (18:2/18:2)			0.182945	0.187938	0.433519	No
Metabolites	100006651	trans-3,4-methyleneheptanoate			0.536241	0.186298	0.431623	No
Metabolites	1218	acetoacetate			0.45714	0.185503	0.430701	No
Metabolites	100001211	sebacate (C10-DC)			0.304411	0.184373	0.429386	No
Metabolites	100003696	succinimide			0.572638	0.183928	0.428868	No
Proteins	33605	BMP1_HUMAN	Bone morphogenetic protein 1	P13497	0.182955	0.183766	0.42868	No
Metabolites	356	cortisol			0.238309	0.183492	0.42836	No
Metabolites	100006295	sphingomyelin (d18:1/22:1, d18:2/22:0, d16:1/24:1)*			0.0966219	0.183104	0.427907	No
Proteins	32998	LYSC_HUMAN	Lysozyme C	P61626	0.14038	0.182728	0.427467	No
Metabolites	1102	gamma-glutamyltyrosine			0.271377	0.179487	0.423659	No
Metabolites	1022	picolinate			0.29106	0.179039	0.42313	No
Metabolites	100000447	gentisate			0.508432	0.176536	0.420162	No
Metabolites	100021839	2-methoxyhydroquinone sulfate (1)			0.612832	0.174115	0.417271	No
Metabolites	100002185	indole-3-carboxylate			0.468416	0.173927	0.417046	No
Metabolites	100020254	glycine conjugate of C10H14O2 (1)*			0.262894	0.173133	0.416093	No
Metabolites	825	uracil			0.285587	0.172568	0.415413	No
Metabolites	100002070	2-hydroxyglutarate			0.173937	0.168778	0.410826	No
Proteins	10442	PCOC1_HUMAN	Procollagen C-endopeptidase enhancer 1	Q15113	0.209599	0.167162	0.408855	No
Metabolites	100002910	1-methyl-5-imidazoleacetate			1.08487	0.166803	0.408416	No
Proteins	29890	F10A1_HUMAN	Hsc70-interacting protein	P50502	0.130883	0.16542	0.406718	No
Metabolites	923	dihydroorotate			0.254501	0.163173	0.403947	No
Proteins	8909	CCL18_HUMAN	C-C motif chemokine 18	P55774	0.132079	0.163052	0.403797	No
Metabolites	100021990	3-hydroxyoctanoylcarnitine (1)			0.231035	0.162948	0.403668	No
Metabolites	100002249	N-acetyl-cadaverine			0.806738	0.162821	0.40351	No
Metabolites	501	salicylate			0.843149	0.161805	0.402251	No
Proteins	16417	BMP1_HUMAN	Bone morphogenetic protein 1	P13497	0.191053	0.161342	0.401674	No
Metabolites	100001990	taurocholenate sulfate*			0.400623	0.160855	0.401067	No
Metabolites	100000463	indolelactate			0.156594	0.15858	0.398221	No
Proteins	30047	HGFA_HUMAN	Hepatocyte growth factor activator	Q04756	0.109284	0.157676	0.397084	No
Metabolites	798	adenosine			0.193034	0.157553	0.39693	No
Metabolites	100005814	N-linoleoyltaurine*			0.504789	0.156392	0.395464	No
Metabolites	100009051	1-stearoyl-2-dihomo-linolenoyl-GPC (18:0/20:3n3 or 6)*			0.128373	0.155107	0.393836	No
Metabolites	1001	trans-4-hydroxyproline			0.178772	0.154819	0.393471	No
Metabolites	100009139	1-myristoyl-2-arachidonoyl-GPC (14:0/20:4)*			0.210362	0.153785	0.392155	No
Metabolites	1442	beta-hydroxyisovalerate			0.178159	0.15307	0.391242	No
Metabolites	100020866	dimethylguanidino valeric acid (DMGV)*			0.910964	0.152523	0.390542	No
Metabolites	100015968	carotene diol (3)			0.44162	0.15064	0.388124	No
Metabolites	100006294	behenoyl sphingomyelin (d18:1/22:0)*			0.101939	0.148581	0.385462	No
Metabolites	100020211	3-hydroxybutyroylglycine**			0.337907	0.145834	0.381882	No
Metabolites	100005402	11-ketoetiocholanolone glucuronide			0.666902	0.145745	0.381766	No
Clinical outcomes	Total_cholesterol				2123.36	0.14489	0.380644	No
Proteins	20963	CBPB2_HUMAN	Carboxypeptidase B2	Q96IY4	0.106412	0.144866	0.380613	No
Metabolites	500	riboflavin (vitamin B2)			0.392634	0.143293	0.37854	No
Metabolites	1083	N-acetylmethionine			0.174838	0.141877	0.376665	No
Clinical outcomes	Lipid_LDL				1358.36	0.141252	0.375835	No
Metabolites	100000808	cysteine s-sulfate			0.191916	0.137747	0.371143	No
Metabolites	100021678	carnitine of C10H14O2 (5)*			0.411604	0.13751	0.370823	No
Metabolites	100001404	indolebutyrate			0.490441	0.137274	0.370506	No
Metabolites	100020842	N,N-dimethyl-5-aminovalerate			0.743652	0.135896	0.368641	No
Metabolites	100021324	3,5-dichloro-2,6-dihydroxybenzoic acid			0.276946	0.133289	0.365088	No
Metabolites	1537	1-palmitoyl-2-linoleoyl-GPC (16:0/18:2)			0.0594597	0.130652	0.361459	No
Metabolites	100001148	5-hydroxyhexanoate			0.590358	0.127144	0.356572	No
Metabolites	100005998	octadecanedioylcarnitine (C18-DC)*			0.298537	0.126071	0.355065	No
Metabolites	1004	xanthine			0.250271	0.123818	0.351878	No
Metabolites	100000580	1,5-anhydroglucitol (1,5-AG)			0.295507	0.123592	0.351557	No
Metabolites	100006262	4-methoxyphenol sulfate			0.691298	0.123555	0.351504	Yes
Metabolites	100006376	3-methoxycatechol sulfate (2)			0.667193	0.120866	0.347658	No
Metabolites	100003109	2-oxindole-3-acetate			0.593641	0.120691	0.347406	No
Metabolites	100008928	2-hydroxybutyrate/2-hydroxyisobutyrate			0.234167	0.117938	0.34342	No
Metabolites	100019972	dodecenedioate (C12:1-DC)*			0.288334	0.116307	0.341038	No
Metabolites	100003119	N-oleoyltaurine			0.381774	0.115194	0.339402	No
Metabolites	561	glutamate			0.17673	0.114	0.337638	No
Metabolites	100009026	behenoyl dihydrosphingomyelin (d18:0/22:0)*			0.21621	0.112802	0.33586	No
Metabolites	100004499	6-oxopiperidine-2-carboxylate			0.309372	0.109788	0.331343	No
Metabolites	100004414	2-hydroxyphytanate*			0.320383	0.109511	0.330924	No
Metabolites	849	caffeine			0.8533	0.108921	0.330031	No
Metabolites	460	phenylalanine			0.0750985	0.10863	0.329591	No
Metabolites	100005818	N-acetyl-S-allyl-cysteine			0.652275	0.108507	0.329404	No
Metabolites	100019985	glucuronide of C12H22O4 (2)*			0.646038	0.10772	0.328207	No
Proteins	12548	IBP6_HUMAN	Insulin-like growth factor-binding protein 6	P24592	0.253601	0.105037	0.324094	No
Metabolites	100002619	androsterone glucuronide			0.563569	0.104396	0.323103	No
Metabolites	100020622	methyl vanillate sulfate			0.729003	0.103831	0.322228	No
Metabolites	100021363	vanillic acid glycine			0.670236	0.103729	0.32207	No
Metabolites	100004634	3-methoxytyramine sulfate			0.442291	0.101331	0.318326	No
Metabolites	100004396	3-hydroxyadipate			0.521241	0.0984051	0.313696	No
Metabolites	828	arabinose			0.621127	0.0978994	0.312889	No
Metabolites	100001034	indoleacetate			0.252145	0.0973736	0.312047	No
Metabolites	100021530	S-carboxyethylcysteine			0.49825	0.0957135	0.309376	No
Metabolites	100005986	sphingomyelin (d18:1/24:1, d18:2/24:0)*			0.0909692	0.0954438	0.30894	No
Metabolites	100000998	citramalate			0.470606	0.0904711	0.300784	No
Metabolites	100020492	glucuronide of piperine metabolite C17H21NO3 (4)*			0.737776	0.0845061	0.290699	No
Metabolites	266	cholesterol			0.10797	0.0827214	0.287613	No
Clinical outcomes	Direct_Bilirubin				0.205015	0.081076	0.284739	No
Metabolites	100001876	sphinganine-1-phosphate			0.264904	0.0782936	0.27981	No
Clinical outcomes	Liver_ALP	Alkaline Phosphatase			2032.25	0.0744892	0.272927	Yes	Your body contains an enzyme called alkaline phosphatase (ALP). One of the tests in a full metabolic panel, ALP blood tests evaluate the amount of ALP produced by your liver and bones in your blood. High blood levels of ALP may be a sign of liver disease or specific bone problems.
Metabolites	100009328	furaneol sulfate			0.633657	0.0702217	0.264994	No
Metabolites	100010949	stearoyl-arachidonoyl-glycerol (18:0/20:4) [1]*			0.612495	0.0638365	0.252659	No
Metabolites	100000096	4-guanidinobutanoate			0.40706	0.0625135	0.250027	No
Clinical outcomes	Total_Bilirubin				0.222153	0.0624737	0.249947	No
Metabolites	171	hypoxanthine			0.727267	0.0586596	0.242197	No
Metabolites	1487	ibuprofen			1.1027	0.0578525	0.240525	No
Metabolites	100000406	ribitol			0.143585	0.0557918	0.236203	Yes	Ribitol is a pentose alcohol formed by the reduction of ribose. Ribitol forms part of the chemical structure of riboflavin and flavin mononucleotide (FMN). It is also a metabolic end product formed by the reduction of ribose in human fibroblasts and erythrocytes. It has been a blood based biomarker of diabetic retinopathy and biological process clustering studies have shown it to be associated wi…
Metabolites	100001310	nicotinamide riboside			0.552844	0.0542331	0.23288	No
Metabolites	100021667	branched-chain, straight-chain, or cyclopropyl 10:1 fatty acid (2)*			0.699442	0.0530944	0.230422	No
Metabolites	100021918	2,4-di-tert-butylphenol			0.202013	0.0513734	0.226657	No
Clinical outcomes	Triglyceride				23925.6	0.0511195	0.226096	Yes	Triglycerides are a type of fat, called lipids, that circulate in your blood. They are the most common type of fat in your body. Triglycerides come from foods, like butters, oils, etc. . Triglycerides also come from extra calories your body does not need right away, which are stored as triglycerides in fat cells. When your body needs energy, it releases the triglycerides. Some triglycerides are i…
Metabolites	50	spermidine			0.433195	0.0491969	0.221804	No
Metabolites	100009009	1-(1-enyl-palmitoyl)-2-linoleoyl-GPC (P-16:0/18:2)*			0.154591	0.0489658	0.221282	No
Metabolites	100002171	1-margaroyl-GPE (17:0)*			0.357062	0.0417897	0.204425	Yes	Lysophosphatidylcholine (LPC) is increasingly recognized as a key marker/factor positively associated with cardiovascular and neurodegenerative diseases. LPC is mainly derived from the turnover of phosphatidylcholine (PC) in the circulation by phospholipase A2 (PLA2). In the presence of Acyl-CoA, lysophosphatidylcholine acyltransferase (LPCAT) converts LPC to PC. However, overexpression or enhanc…
