## Supplementary material for "OMICmAge: An integrative multi-omics approach to quantify biological age with electronic medical records": Hazard/Odds ratios of one standard deviation change to disease for multiple aging biomarkers in the MBG-ABC and TruDiagnostic Biobank.

### Sheet: TruD Biobank - Odds.Ratio
Health.Outcome	Sample_N	Event_n	Aging.clock	Estimate	Std.Error	Odd.Ratio	P.value
Cancer	11979	1259	OMICmAge	0.445662	0.0793262	1.56152	1.93074e-08
Cancer	11979	1259	PCHorvath1	0.373026	0.060024	1.45212	5.14499e-10
Cancer	11979	1259	DNAmEMRAge	0.37092	0.057328	1.44907	9.79114e-11
Cancer	11979	1259	PCPhenoAge	0.336554	0.0626415	1.40012	7.75645e-08
Cancer	11979	1259	PCHannum	0.28765	0.061869	1.33329	3.32997e-06
Cancer	11979	1259	PCHorvath2	0.243815	0.0545762	1.27611	7.9169e-06
Cancer	11979	1259	PCGrimAge	0.201739	0.1226	1.22353	0.0998652
COPD	11979	42	PCGrimAge	1.87765	0.477238	6.53814	8.33995e-05
COPD	11979	42	OMICmAge	0.872488	0.340178	2.39286	0.0103237
COPD	11979	42	DNAmEMRAge	0.674906	0.228778	1.96385	0.00317725
COPD	11979	42	PCHorvath1	0.421803	0.233759	1.52471	0.0711634
COPD	11979	42	PCHannum	0.349049	0.262474	1.41772	0.18357
COPD	11979	42	PCPhenoAge	0.336291	0.264542	1.39975	0.20365
COPD	11979	42	PCHorvath2	0.325227	0.228235	1.38435	0.154167
CVD (excl. stroke)	11979	4237	PCGrimAge	0.331474	0.0818441	1.39302	5.12032e-05
CVD (excl. stroke)	11979	4237	OMICmAge	0.3068	0.05376	1.35907	1.15088e-08
CVD (excl. stroke)	11979	4237	DNAmEMRAge	0.256757	0.0392502	1.29273	6.08857e-11
CVD (excl. stroke)	11979	4237	PCPhenoAge	0.184446	0.0425189	1.20255	1.43808e-05
CVD (excl. stroke)	11979	4237	PCHorvath1	0.177589	0.0433887	1.19433	4.25857e-05
CVD (excl. stroke)	11979	4237	PCHannum	0.16046	0.0432739	1.17405	0.000208892
CVD (excl. stroke)	11979	4237	PCHorvath2	0.143788	0.0383173	1.15464	0.000175035
Depression	11979	1099	OMICmAge	0.26081	0.0866611	1.29798	0.00261646
Depression	11979	1099	PCGrimAge	0.260578	0.132737	1.29768	0.0496328
Depression	11979	1099	DNAmEMRAge	0.190749	0.0632853	1.21016	0.00257739
Depression	11979	1099	PCPhenoAge	0.0847844	0.0682324	1.08848	0.214022
Depression	11979	1099	PCHorvath1	-0.048255	0.0727813	0.952891	0.507321
Depression	11979	1099	PCHannum	-0.0875428	0.0723784	0.91618	0.226465
Depression	11979	1099	PCHorvath2	-0.104082	0.0648109	0.901152	0.108289
Stroke	11979	96	OMICmAge	0.31128	0.252749	1.36517	0.218108
Stroke	11979	96	DNAmEMRAge	0.199261	0.180406	1.2205	0.269369
Stroke	11979	96	PCPhenoAge	0.107971	0.197626	1.11402	0.584831
Stroke	11979	96	PCHorvath2	-0.169875	0.174916	0.84377	0.331458
Stroke	11979	96	PCHorvath1	-0.211387	0.196722	0.809461	0.282578
Stroke	11979	96	PCGrimAge	-0.276101	0.40527	0.758736	0.495697
Stroke	11979	96	PCHannum	-0.318086	0.195498	0.72754	0.103726
Type-2 Diabetes	11979	244	OMICmAge	0.996719	0.15675	2.70938	2.03504e-10
Type-2 Diabetes	11979	244	DNAmEMRAge	0.964015	0.107663	2.6222	3.42918e-19
Type-2 Diabetes	11979	244	PCGrimAge	0.879324	0.24564	2.40927	0.000343944
Type-2 Diabetes	11979	244	PCPhenoAge	0.401678	0.126089	1.49433	0.00144424
Type-2 Diabetes	11979	244	PCHannum	0.176334	0.128177	1.19284	0.168912
Type-2 Diabetes	11979	244	PCHorvath2	0.173619	0.111933	1.1896	0.12088
Type-2 Diabetes	11979	244	PCHorvath1	0.170286	0.122054	1.18564	0.162964

### Sheet: MGB-ABC - Odd.Ratio
Health.Outcome	Sample_N	Event_n	Aging.clock	Estimate	Std.Error	Odd.Ratio	P.value	Train.Test.flag
10-year mortality	615	81	OMICmAge	2.67486	0.364268	14.5102	9.49952e-18	Test
10-year mortality	615	81	DNAmEMRAge	2.25941	0.302237	9.57741	4.32812e-19	Test
10-year mortality	615	81	PCGrimAge	2.15236	0.424061	8.60517	1.14232e-07	Test
10-year mortality	615	81	PCPhenoAge	1.2327	0.293573	3.43048	9.73157e-06	Test
10-year mortality	615	81	PCHorvath2	0.541772	0.256992	1.71905	0.0314388	Test
10-year mortality	615	81	PCHannum	0.5393	0.283397	1.71481	0.05331	Test
10-year mortality	615	81	PCHorvath1	0.514637	0.258594	1.67303	0.046237	Test
3-year mortality	615	31	OMICmAge	3.4201	0.558498	30.5725	1.12784e-14	Test
3-year mortality	615	31	PCGrimAge	2.8766	0.611901	17.7538	3.00684e-07	Test
3-year mortality	615	31	DNAmEMRAge	2.7278	0.435483	15.2992	2.80934e-15	Test
3-year mortality	615	31	PCPhenoAge	1.76032	0.400136	5.81432	3.04933e-06	Test
3-year mortality	615	31	PCHannum	0.804547	0.400539	2.23568	0.0433364	Test
3-year mortality	615	31	PCHorvath2	0.748212	0.375349	2.11322	0.0429365	Test
3-year mortality	615	31	PCHorvath1	0.715678	0.337879	2.04557	0.0373876	Test
5-year mortality	615	44	OMICmAge	2.9526	0.456089	19.1556	9.55394e-15	Test
5-year mortality	615	44	PCGrimAge	2.82323	0.555414	16.831	2.23192e-08	Test
5-year mortality	615	44	DNAmEMRAge	2.49755	0.378024	12.1527	4.39844e-16	Test
5-year mortality	615	44	PCPhenoAge	1.67906	0.368461	5.36052	8.1101e-07	Test
5-year mortality	615	44	PCHannum	0.69642	0.347152	2.00656	0.0417774	Test
5-year mortality	615	44	PCHorvath2	0.67843	0.320259	1.97078	0.030189	Test
5-year mortality	615	44	PCHorvath1	0.60875	0.301136	1.83813	0.0448381	Test
Cancer	641	134	PCHannum	0.520266	0.233743	1.68248	0.0226071	Test
Cancer	641	134	PCHorvath2	0.462368	0.215061	1.58783	0.0276062	Test
Cancer	641	134	PCHorvath1	0.460733	0.214494	1.58523	0.0282901	Test
Cancer	641	134	OMICmAge	0.359807	0.220191	1.43305	0.104023	Test
Cancer	641	134	DNAmEMRAge	0.283896	0.169801	1.32829	0.0950081	Test
Cancer	641	134	PCPhenoAge	0.211094	0.211203	1.23503	0.315341	Test
Cancer	641	134	PCGrimAge	0.0960309	0.323287	1.10079	0.766915	Test
COPD	641	174	PCGrimAge	1.22242	0.302013	3.39539	3.75526e-05	Test
COPD	641	174	PCPhenoAge	0.672582	0.208585	1.95929	0.000953388	Test
COPD	641	174	OMICmAge	0.604703	0.203995	1.83071	0.00286308	Test
COPD	641	174	DNAmEMRAge	0.439947	0.159047	1.55262	0.00535019	Test
COPD	641	174	PCHorvath2	0.368038	0.198448	1.4449	0.0595436	Test
COPD	641	174	PCHannum	0.294038	0.214371	1.34183	0.165868	Test
COPD	641	174	PCHorvath1	0.203885	0.197939	1.22616	0.300305	Test
CVD (excl. stroke)	641	339	OMICmAge	1.74391	0.237863	5.71967	5.69196e-16	Test
CVD (excl. stroke)	641	339	DNAmEMRAge	1.41113	0.187265	4.10058	5.4574e-17	Test
CVD (excl. stroke)	641	339	PCGrimAge	1.22617	0.304226	3.40816	2.73901e-05	Test
CVD (excl. stroke)	641	339	PCPhenoAge	0.840036	0.206178	2.31645	1.83893e-05	Test
CVD (excl. stroke)	641	339	PCHorvath2	0.352376	0.189812	1.42244	0.0612638	Test
CVD (excl. stroke)	641	339	PCHannum	0.297401	0.204067	1.34635	0.142612	Test
CVD (excl. stroke)	641	339	PCHorvath1	0.209944	0.189089	1.23361	0.263775	Test
Depression	641	296	DNAmEMRAge	0.660544	0.145025	1.93585	2.64904e-06	Test
Depression	641	296	OMICmAge	0.628356	0.181372	1.87453	0.000421307	Test
Depression	641	296	PCGrimAge	0.606021	0.266633	1.83312	0.0212758	Test
Depression	641	296	PCHorvath1	0.393312	0.179048	1.48188	0.0249758	Test
Depression	641	296	PCHorvath2	0.37575	0.176201	1.45608	0.0298194	Test
Depression	641	296	PCPhenoAge	0.313005	0.17256	1.36753	0.0667	Test
Depression	641	296	PCHannum	0.231602	0.18802	1.26062	0.213752	Test
Stroke	641	52	OMICmAge	0.629076	0.29858	1.87588	0.0382974	Test
Stroke	641	52	PCPhenoAge	0.624043	0.305324	1.86646	0.0413467	Test
Stroke	641	52	PCHorvath2	0.483604	0.299138	1.62191	0.101267	Test
Stroke	641	52	DNAmEMRAge	0.430996	0.234399	1.53879	0.0694313	Test
Stroke	641	52	PCHannum	0.347152	0.32771	1.41503	0.286078	Test
Stroke	641	52	PCHorvath1	0.254244	0.302338	1.28949	0.402461	Test
Stroke	641	52	PCGrimAge	0.150875	0.458487	1.16285	0.742911	Test
Type-2 Diabetes	641	229	OMICmAge	1.64087	0.215661	5.15965	1.40969e-16	Test
Type-2 Diabetes	641	229	DNAmEMRAge	1.25704	0.167538	3.51501	4.82869e-16	Test
Type-2 Diabetes	641	229	PCGrimAge	0.859577	0.280988	2.36216	0.00187257	Test
Type-2 Diabetes	641	229	PCPhenoAge	0.517134	0.191042	1.67721	0.00571104	Test
Type-2 Diabetes	641	229	PCHorvath2	0.441197	0.188087	1.55457	0.0165688	Test
Type-2 Diabetes	641	229	PCHorvath1	0.386933	0.191211	1.47246	0.0397027	Test
Type-2 Diabetes	641	229	PCHannum	0.25239	0.201599	1.2871	0.205866	Test
10-year mortality	2476	310	OMICmAge	2.09726	0.139941	8.14379	1.36826e-60	Train
10-year mortality	2476	310	PCGrimAge	2.04967	0.199568	7.7653	1.34072e-25	Train
10-year mortality	2476	310	DNAmEMRAge	1.73084	0.114902	5.64538	6.89112e-63	Train
10-year mortality	2476	310	PCPhenoAge	1.10409	0.130289	3.01647	8.1529e-19	Train
10-year mortality	2476	310	PCHannum	0.574503	0.135953	1.77625	1.5871e-05	Train
10-year mortality	2476	310	PCHorvath1	0.466352	0.125343	1.59417	0.000155402	Train
10-year mortality	2476	310	PCHorvath2	0.439497	0.114732	1.55193	9.02325e-05	Train
3-year mortality	2476	110	OMICmAge	2.07984	0.194135	8.00322	1.07835e-29	Train
3-year mortality	2476	110	PCGrimAge	1.96029	0.272317	7.10137	3.5597e-12	Train
3-year mortality	2476	110	DNAmEMRAge	1.7636	0.158774	5.83339	8.42665e-33	Train
3-year mortality	2476	110	PCPhenoAge	1.22545	0.178698	3.40569	1.02748e-12	Train
3-year mortality	2476	110	PCHannum	0.716936	0.181321	2.04815	9.79779e-05	Train
3-year mortality	2476	110	PCHorvath2	0.514389	0.155125	1.67262	0.0011393	Train
3-year mortality	2476	110	PCHorvath1	0.44959	0.168841	1.56767	0.00975969	Train
5-year mortality	2476	188	OMICmAge	2.2421	0.164049	9.41305	1.42854e-50	Train
5-year mortality	2476	188	PCGrimAge	2.13819	0.228024	8.48408	7.97661e-21	Train
5-year mortality	2476	188	DNAmEMRAge	1.93921	0.138026	6.95326	1.36033e-56	Train
5-year mortality	2476	188	PCPhenoAge	1.3751	0.153955	3.95548	4.30085e-21	Train
5-year mortality	2476	188	PCHannum	0.839037	0.160049	2.31414	6.88733e-08	Train
5-year mortality	2476	188	PCHorvath2	0.68921	0.13731	1.99214	2.05878e-07	Train
5-year mortality	2476	188	PCHorvath1	0.627603	0.145788	1.87312	1.20654e-05	Train
Cancer	2581	507	PCGrimAge	0.807437	0.157992	2.24215	3.76135e-07	Train
Cancer	2581	507	PCHannum	0.629407	0.112972	1.8765	1.23693e-08	Train
Cancer	2581	507	PCPhenoAge	0.622256	0.100672	1.86313	3.2303e-10	Train
Cancer	2581	507	PCHorvath1	0.55735	0.105144	1.74604	5.54295e-08	Train
Cancer	2581	507	PCHorvath2	0.546751	0.0979547	1.72763	7.26509e-09	Train
Cancer	2581	507	OMICmAge	0.527829	0.0991707	1.69525	1.22242e-07	Train
Cancer	2581	507	DNAmEMRAge	0.525053	0.0794497	1.69055	4.35752e-11	Train
COPD	2581	627	PCGrimAge	1.34307	0.151916	3.83081	3.36386e-19	Train
COPD	2581	627	OMICmAge	0.679015	0.0942729	1.97193	5.30366e-13	Train
COPD	2581	627	PCPhenoAge	0.639477	0.0956168	1.89549	8.8301e-12	Train
COPD	2581	627	DNAmEMRAge	0.568044	0.0753706	1.76481	3.84685e-14	Train
COPD	2581	627	PCHorvath2	0.394264	0.0907874	1.48329	9.84708e-06	Train
COPD	2581	627	PCHannum	0.364862	0.10445	1.44032	0.000425373	Train
COPD	2581	627	PCHorvath1	0.191241	0.0968975	1.21075	0.048062	Train
CVD (excl. stroke)	2581	1405	OMICmAge	1.69392	0.11023	5.44077	5.56257e-66	Train
CVD (excl. stroke)	2581	1405	PCGrimAge	1.49213	0.155801	4.44654	7.51468e-24	Train
CVD (excl. stroke)	2581	1405	DNAmEMRAge	1.37273	0.0876874	3.94611	1.70881e-68	Train
CVD (excl. stroke)	2581	1405	PCPhenoAge	0.890542	0.0955108	2.43645	2.01228e-22	Train
CVD (excl. stroke)	2581	1405	PCHannum	0.469913	0.102079	1.59985	3.15427e-06	Train
CVD (excl. stroke)	2581	1405	PCHorvath1	0.355472	0.0955118	1.42685	0.000168053	Train
CVD (excl. stroke)	2581	1405	PCHorvath2	0.307497	0.086522	1.36002	0.000328413	Train
Depression	2581	1153	PCGrimAge	0.480909	0.131944	1.61754	0.00025495	Train
Depression	2581	1153	OMICmAge	0.436089	0.0821364	1.54665	8.98519e-08	Train
Depression	2581	1153	DNAmEMRAge	0.383374	0.0658607	1.46723	4.2543e-09	Train
Depression	2581	1153	PCPhenoAge	0.210575	0.0793913	1.23439	0.00779941	Train
Depression	2581	1153	PCHorvath2	0.169478	0.0777171	1.18469	0.0286509	Train
Depression	2581	1153	PCHorvath1	0.167164	0.0846569	1.18195	0.0477996	Train
Depression	2581	1153	PCHannum	0.0833226	0.0896716	1.08689	0.352705	Train
Stroke	2581	215	PCGrimAge	1.11464	0.205764	3.04848	1.41656e-07	Train
Stroke	2581	215	OMICmAge	0.622056	0.129868	1.86275	2.59595e-06	Train
Stroke	2581	215	DNAmEMRAge	0.500117	0.104314	1.64891	2.46976e-06	Train
Stroke	2581	215	PCPhenoAge	0.266333	0.129831	1.30517	0.042605	Train
Stroke	2581	215	PCHannum	0.111302	0.14674	1.11773	0.450566	Train
Stroke	2581	215	PCHorvath2	0.00930852	0.125215	1.00935	0.940756	Train
Stroke	2581	215	PCHorvath1	-0.159627	0.141679	0.852461	0.256921	Train
Type-2 Diabetes	2581	817	OMICmAge	1.36427	0.0943669	3.91288	6.18059e-53	Train
Type-2 Diabetes	2581	817	DNAmEMRAge	1.05611	0.0750314	2.87515	5.10211e-50	Train
Type-2 Diabetes	2581	817	PCGrimAge	1.04688	0.14193	2.84875	8.32487e-14	Train
Type-2 Diabetes	2581	817	PCPhenoAge	0.647348	0.0893725	1.91047	1.00848e-13	Train
Type-2 Diabetes	2581	817	PCHannum	0.214322	0.0965625	1.23902	0.0256027	Train
Type-2 Diabetes	2581	817	PCHorvath1	0.174004	0.0899436	1.19006	0.0518979	Train
Type-2 Diabetes	2581	817	PCHorvath2	0.152802	0.0820465	1.16509	0.0610546	Train

### Sheet: MGB-ABC - Hazard.Ratio
Health.Outcome	Sample_N	Event_n	Aging.clock	Estimate	Std.Error	Hazard.Ratio	P.value	Train.Test.flag
All-cause mortality	615	81	OMICmAge	2.62911	0.275668	13.8614	2.81121e-22	Test
All-cause mortality	615	81	PCGrimAge	2.12255	0.324309	8.35243	6.55916e-10	Test
All-cause mortality	615	81	DNAmEMRAge	2.11541	0.209447	8.29295	5.66709e-24	Test
All-cause mortality	615	81	PCPhenoAge	1.08885	0.216698	2.97085	1.83544e-06	Test
All-cause mortality	615	81	PCHannum	0.449811	0.243762	1.56802	0.0613395	Test
All-cause mortality	615	81	PCHorvath1	0.445193	0.217935	1.56079	0.0455459	Test
All-cause mortality	615	81	PCHorvath2	0.440862	0.216085	1.55405	0.0376624	Test
Cancer	507	56	PCGrimAge	0.716482	0.429478	2.04722	0.102453	Test
Cancer	507	56	PCHorvath2	0.694173	0.274718	2.00205	0.0107835	Test
Cancer	507	56	PCHorvath1	0.508392	0.27601	1.66262	0.0655033	Test
Cancer	507	56	PCHannum	0.49916	0.305785	1.64734	0.0964278	Test
Cancer	507	56	PCPhenoAge	0.257727	0.273911	1.29399	0.340858	Test
Cancer	507	56	DNAmEMRAge	0.139489	0.23527	1.14969	0.554994	Test
Cancer	507	56	OMICmAge	-0.0346585	0.310905	0.965935	0.911112	Test
COPD	467	31	OMICmAge	0.468084	0.400347	1.59693	0.248944	Test
COPD	467	31	DNAmEMRAge	0.41665	0.314872	1.51687	0.189847	Test
COPD	467	31	PCGrimAge	0.167548	0.653307	1.1824	0.798433	Test
COPD	467	31	PCHorvath2	-0.208284	0.346541	0.811976	0.560778	Test
COPD	467	31	PCPhenoAge	-0.260716	0.358787	0.770499	0.481868	Test
COPD	467	31	PCHorvath1	-0.444724	0.295712	0.641001	0.169289	Test
COPD	467	31	PCHannum	-0.514505	0.313435	0.597796	0.141138	Test
CVD (excl. stroke)	302	76	OMICmAge	1.1066	0.272011	3.02405	0.000124335	Test
CVD (excl. stroke)	302	76	PCGrimAge	0.842488	0.31024	2.32214	0.0119065	Test
CVD (excl. stroke)	302	76	DNAmEMRAge	0.805075	0.221446	2.23686	0.00051102	Test
CVD (excl. stroke)	302	76	PCPhenoAge	0.500829	0.283651	1.65009	0.079666	Test
CVD (excl. stroke)	302	76	PCHannum	0.329215	0.302602	1.38988	0.278736	Test
CVD (excl. stroke)	302	76	PCHorvath2	0.104074	0.280115	1.10968	0.709506	Test
CVD (excl. stroke)	302	76	PCHorvath1	-0.0972073	0.266061	0.907368	0.713571	Test
Depression	345	48	OMICmAge	0.63473	0.313549	1.88651	0.0460127	Test
Depression	345	48	DNAmEMRAge	0.612915	0.251132	1.8458	0.0161533	Test
Depression	345	48	PCHannum	0.317113	0.337223	1.37316	0.336431	Test
Depression	345	48	PCHorvath1	0.210794	0.30238	1.23466	0.483865	Test
Depression	345	48	PCPhenoAge	0.13622	0.293982	1.14593	0.64131	Test
Depression	345	48	PCHorvath2	0.0583128	0.294375	1.06005	0.841893	Test
Depression	345	48	PCGrimAge	0.00479753	0.461151	1.00481	0.991701	Test
Stroke	589	42	OMICmAge	0.627667	0.352045	1.87324	0.0798633	Test
Stroke	589	42	DNAmEMRAge	0.351094	0.28336	1.42062	0.219847	Test
Stroke	589	42	PCGrimAge	0.305394	0.517329	1.35716	0.560587	Test
Stroke	589	42	PCPhenoAge	0.183097	0.337703	1.20093	0.586304	Test
Stroke	589	42	PCHorvath2	-0.0842163	0.291211	0.919232	0.774443	Test
Stroke	589	42	PCHannum	-0.084497	0.321687	0.918974	0.794711	Test
Stroke	589	42	PCHorvath1	-0.111184	0.302202	0.894774	0.715681	Test
Type-2 Diabetes	412	44	OMICmAge	0.875464	0.355406	2.39999	0.0181043	Test
Type-2 Diabetes	412	44	DNAmEMRAge	0.660433	0.275047	1.93563	0.018918	Test
Type-2 Diabetes	412	44	PCGrimAge	0.219253	0.445914	1.24515	0.630048	Test
Type-2 Diabetes	412	44	PCPhenoAge	-0.0131326	0.309155	0.986953	0.966129	Test
Type-2 Diabetes	412	44	PCHorvath1	-0.237709	0.284348	0.788432	0.418299	Test
Type-2 Diabetes	412	44	PCHorvath2	-0.329665	0.274729	0.719165	0.254642	Test
Type-2 Diabetes	412	44	PCHannum	-0.502104	0.277697	0.605256	0.100198	Test
All-cause mortality	2476	314	OMICmAge	1.76375	0.0998186	5.83428	2.53911e-64	Train
All-cause mortality	2476	314	PCGrimAge	1.65178	0.139759	5.21625	1.66989e-26	Train
All-cause mortality	2476	314	DNAmEMRAge	1.51564	0.0819499	4.55234	2.51107e-70	Train
All-cause mortality	2476	314	PCPhenoAge	0.90171	0.0805205	2.46381	5.31528e-21	Train
All-cause mortality	2476	314	PCHannum	0.520415	0.107944	1.68273	7.7176e-06	Train
All-cause mortality	2476	314	PCHorvath1	0.406176	0.100297	1.50107	0.000121823	Train
All-cause mortality	2476	314	PCHorvath2	0.405306	0.0954918	1.49976	4.61583e-05	Train
Cancer	2074	182	OMICmAge	0.78934	0.138708	2.20194	4.67111e-08	Train
Cancer	2074	182	PCHorvath1	0.723977	0.148778	2.06262	3.21635e-06	Train
Cancer	2074	182	PCHannum	0.704613	0.170892	2.02306	5.26612e-05	Train
Cancer	2074	182	DNAmEMRAge	0.645787	0.110925	1.90749	2.26755e-08	Train
Cancer	2074	182	PCGrimAge	0.639948	0.219639	1.89638	0.00488907	Train
Cancer	2074	182	PCHorvath2	0.622413	0.139476	1.86342	1.56795e-05	Train
Cancer	2074	182	PCPhenoAge	0.552024	0.148851	1.73676	0.000281996	Train
COPD	1954	123	PCGrimAge	1.28259	0.243273	3.60598	1.16413e-06	Train
COPD	1954	123	DNAmEMRAge	0.52889	0.138901	1.69705	0.000240501	Train
COPD	1954	123	OMICmAge	0.523259	0.175677	1.68752	0.00392924	Train
COPD	1954	123	PCPhenoAge	0.439743	0.1786	1.55231	0.0166147	Train
COPD	1954	123	PCHannum	0.207148	0.209251	1.23016	0.326931	Train
COPD	1954	123	PCHorvath2	0.173504	0.175135	1.18947	0.325315	Train
COPD	1954	123	PCHorvath1	0.0471849	0.197422	1.04832	0.811522	Train
CVD (excl. stroke)	1176	255	OMICmAge	0.949843	0.144606	2.5853	4.05661e-10	Train
CVD (excl. stroke)	1176	255	PCGrimAge	0.831859	0.204602	2.29759	0.000101449	Train
CVD (excl. stroke)	1176	255	DNAmEMRAge	0.711699	0.113505	2.03745	2.27406e-09	Train
CVD (excl. stroke)	1176	255	PCPhenoAge	0.38819	0.134115	1.47431	0.0042774	Train
CVD (excl. stroke)	1176	255	PCHannum	0.181117	0.154374	1.19856	0.240833	Train
CVD (excl. stroke)	1176	255	PCHorvath2	0.0976807	0.134878	1.10261	0.46783	Train
CVD (excl. stroke)	1176	255	PCHorvath1	-0.00536909	0.14558	0.994645	0.970577	Train
Depression	1428	216	OMICmAge	0.503386	0.127087	1.65431	0.00012316	Train
Depression	1428	216	PCGrimAge	0.425028	0.210354	1.52963	0.0491794	Train
Depression	1428	216	DNAmEMRAge	0.409601	0.1026	1.50622	0.000110188	Train
Depression	1428	216	PCPhenoAge	0.30893	0.136564	1.36197	0.0254918	Train
Depression	1428	216	PCHorvath2	0.247119	0.138177	1.28033	0.072487	Train
Depression	1428	216	PCHorvath1	0.210106	0.146864	1.23381	0.152972	Train
Depression	1428	216	PCHannum	0.190452	0.16247	1.2098	0.243333	Train
Stroke	2366	181	OMICmAge	0.898243	0.136854	2.45528	3.28828e-10	Train
Stroke	2366	181	PCGrimAge	0.787304	0.224049	2.19746	0.000702506	Train
Stroke	2366	181	DNAmEMRAge	0.747037	0.110429	2.11074	8.65281e-11	Train
Stroke	2366	181	PCPhenoAge	0.520856	0.131679	1.68347	0.00019207	Train
Stroke	2366	181	PCHannum	0.374337	0.151114	1.45403	0.0172253	Train
Stroke	2366	181	PCHorvath1	0.33982	0.138299	1.40469	0.0188319	Train
Stroke	2366	181	PCHorvath2	0.229673	0.13534	1.25819	0.096146	Train
Type-2 Diabetes	1764	139	OMICmAge	0.831209	0.154484	2.29609	4.23258e-07	Train
Type-2 Diabetes	1764	139	PCGrimAge	0.77342	0.247798	2.16717	0.00283178	Train
Type-2 Diabetes	1764	139	DNAmEMRAge	0.697492	0.123865	2.00871	1.156e-07	Train
Type-2 Diabetes	1764	139	PCPhenoAge	0.511457	0.140253	1.66772	0.000866948	Train
Type-2 Diabetes	1764	139	PCHorvath2	0.140168	0.160697	1.15047	0.385347	Train
Type-2 Diabetes	1764	139	PCHannum	0.0968181	0.192935	1.10166	0.618425	Train
Type-2 Diabetes	1764	139	PCHorvath1	-0.0566487	0.178905	0.944926	0.751304	Train
