## Supplementary material for "OMICmAge: An integrative multi-omics approach to quantify biological age with electronic medical records": Association between OMICmAge and lifestyle factors in MGB-ABC and TruDiagnostic biobank.

### Sheet: MGB-ABC
Variable	Level	Reference	N_Level	N_Reference	Estimate	Std.Error	P.value	FDR
orig_Age	Numeric	#N/A	3478	#N/A	0.66073	0.008092	0	0
Gender	Female	Male	2226	1252	-6.08015	0.25041	2.2e-120	2.8e-119
Ethnicity	Hispanic	Non-Hispanic	91	3053	0.589361	0.78203	0.451123	0.498086
Ethnicity	Unknown/Missing	Non-Hispanic	334	3053	-1.16025	0.401107	0.003844	0.008329
Race	Black	White	300	2725	3.52861	0.427677	2.21e-16	1.44e-15
Race	Other	White	294	2725	1.07897	0.461234	0.019376	0.035984
Race	Unknown/Missing	White	96	2725	2.22842	0.734306	0.002425	0.006306
Race	Asian	White	63	2725	0.106629	0.886537	0.904272	0.904272
BMI_cat	Underweight	Normal.weight	36	823	2.62834	1.17842	0.025785	0.044693
BMI_cat	Overweight	Normal.weight	1088	823	-0.85303	0.322866	0.008277	0.016555
BMI_cat	Obesity	Normal.weight	1531	823	0.530542	0.304887	0.081925	0.125297
Smoking_flag	Current-smoker	Non-smoker	196	2265	2.997	0.515918	6.85e-09	3.56e-08
Smoking_flag	Former-smoker	Non-smoker	1017	2265	0.936552	0.270466	0.000541	0.00201
Alcohol_flag	Current-drinker	No-alcohol	1634	1737	-2.55764	0.242442	1.25e-25	1.08e-24
Alcohol_flag	Former-drinker	No-alcohol	33	1737	0.898899	1.21587	0.459771	0.498086
Alcohol_flag	Missing/Unknown	No-alcohol	74	1737	-1.13437	0.822244	0.167796	0.229616
educ_factor	High school or equivalent	Did not complete high school	189	52	-0.99696	1.02295	0.329919	0.389905
educ_factor	Some college coursework completed	Did not complete high school	210	52	-1.02696	1.03074	0.319247	0.389905
educ_factor	Associate degree	Did not complete high school	160	52	-1.02966	1.05389	0.328718	0.389905
educ_factor	Bachelors degree	Did not complete high school	424	52	-1.99286	1.00618	0.047812	0.077695
educ_factor	Graduate degree	Did not complete high school	517	52	-3.09392	1.00456	0.002108	0.006146
exercise_per_week	less than 5 hours	No exercise	785	475	-1.11039	0.369445	0.002697	0.006374
exercise_per_week	5 to 10 hours	No exercise	161	475	-2.54701	0.582137	1.3e-05	5.63e-05
exercise_per_week	more than 10 hours	No exercise	42	475	-3.12641	1.01592	0.002127	0.006146
sleep_per_day	6 to 9 hours	less than 6 hours	854	47	-1.3378	0.962157	0.16466	0.229616
sleep_per_day	more than 9 hours	less than 6 hours	312	47	-0.36067	0.999873	0.718378	0.747113

### Sheet: TruDiagnostic Biobank
Variable	Level	Reference	N_Level	N_Reference	Estimate	Std.Error	P.value	FDR
Decimal.Chronological.Age	Numeric	#N/A	11979	#N/A	0.635031	0.00245149	0	0
Biological.Sex	Male	Female	7095	4884	4.41455	0.0659418	0	0
Ethnicity	Afr_Ame	Euro	172	9378	2.98302	0.260988	4.25732e-30	1.09271e-28
Ethnicity	Asia	Euro	650	9378	0.876636	0.137933	2.15255e-10	2.07183e-09
Ethnicity	Lati	Euro	713	9378	1.414	0.132224	1.4316e-26	2.75582e-25
Ethnicity	Mid_afr	Euro	221	9378	1.04319	0.230528	6.09119e-06	3.12681e-05
Ethnicity	Nat_ame	Euro	64	9378	-0.115966	0.423663	0.784304	0.862734
Ethnicity	Other	Euro	727	9378	0.742256	0.130644	1.3661e-08	1.0519e-07
Ethnicity	Ocea	Euro	39	9378	0.383503	0.542402	0.479552	0.595572
Ethnicity	Saha	Euro	15	9378	1.56966	0.872154	0.0719253	0.167826
BMI	Numeric	#N/A	11979	#N/A	0.0751003	0.00709818	4.79768e-26	7.38843e-25
Tobacco.Use	Less than 1 cigarette per week	None	165	11492	0.401233	0.265192	0.130308	0.244724
Tobacco.Use	Less than 1 cigarette per day	None	73	11492	0.867985	0.396738	0.0287031	0.0762117
Tobacco.Use	1-5 cigarettes per day	None	99	11492	0.683022	0.340836	0.0450967	0.115748
Tobacco.Use	6-10 cigarettes per day	None	70	11492	1.22071	0.404804	0.00257041	0.00860527
Tobacco.Use	11-20 cigarettes per day	None	59	11492	2.18708	0.440718	7.05375e-07	4.52616e-06
Tobacco.Use	More than 20 cigarettes per day	None	21	11492	2.75917	0.738328	0.000187058	0.000800191
Exercise.per.week	1-2 times per week	Never	2305	996	-0.524474	0.128269	4.36354e-05	0.000197643
Exercise.per.week	3-4 times per week	Never	4070	996	-0.696321	0.120942	8.74799e-09	7.48439e-08
Exercise.per.week	5-7 times per week	Never	4155	996	-0.792395	0.121797	8.03248e-11	8.83572e-10
Exercise.per.week	8 or more times per week	Never	453	996	-0.929592	0.193948	1.66288e-06	9.14583e-06
Exercise.Type	Endurance	Balance	3832	1356	-0.023273	0.105363	0.825187	0.894921
Exercise.Type	Flexibility	Balance	1268	1356	-0.0040745	0.131795	0.975338	0.990554
Exercise.Type	Strength	Balance	4536	1356	-0.140501	0.103103	0.172998	0.289981
Level.of.Education	High school or equivalent	Did not complete high school	681	98	-0.0102105	0.365098	0.977689	0.990554
Level.of.Education	Technical or occupational certificate	Did not complete high school	257	98	-0.453257	0.401643	0.259129	0.391234
Level.of.Education	Associate degree	Did not complete high school	448	98	0.305289	0.377681	0.418919	0.546725
Level.of.Education	Some college coursework completed	Did not complete high school	1049	98	-0.315729	0.35742	0.377063	0.50342
Level.of.Education	Bachelors degree	Did not complete high school	4396	98	-0.30379	0.34545	0.3792	0.50342
Level.of.Education	Masters degree	Did not complete high school	2648	98	-0.261233	0.347924	0.452768	0.571527
Level.of.Education	Doctorate (PhD)	Did not complete high school	485	98	-0.198149	0.374814	0.597053	0.707278
Level.of.Education	Professional (MD, DO, DDS, JD)	Did not complete high school	1917	98	-0.353348	0.350484	0.313392	0.455306
Main.Diet.Factor	Ketogenic	Fish.Vegetables	520	109	-0.0987778	0.355971	0.78141	0.862734
Main.Diet.Factor	Meat.Fish	Fish.Vegetables	1102	109	0.19816	0.339919	0.55993	0.684359
Main.Diet.Factor	Meat.Vegetables	Fish.Vegetables	8123	109	0.099476	0.325903	0.760195	0.860809
Main.Diet.Factor	Vegetables	Fish.Vegetables	1352	109	0.299229	0.336401	0.373753	0.50342
Stress.Level	Numeric	#N/A	11884	#N/A	0.00801326	0.0149024	0.590782	0.707278
Hours.of.sleep.per.night	6 hours or less	5 hours or less	2058	37	-1.03459	0.574257	0.0716977	0.167826
Hours.of.sleep.per.night	More than 8 hours	5 hours or less	1155	37	-0.972056	0.579039	0.0932995	0.189054
Sexual.Frequency	Occasionally	Inactive	3977	1649	-0.153112	0.100508	0.127691	0.244724
Sexual.Frequency	Regularly	Inactive	5490	1649	-0.259156	0.0982057	0.00832897	0.023753
Recreational.Drug.Frequency	On special occasions	Never	1007	530	0.502093	0.185654	0.00689331	0.0204148
Recreational.Drug.Frequency	Once per week	Never	237	530	0.832323	0.263337	0.00159497	0.00584823
Recreational.Drug.Frequency	3-5 times per week	Never	270	530	0.239802	0.252332	0.34204	0.487724
Recreational.Drug.Frequency	Regularly	Never	224	530	0.787859	0.269586	0.00350725	0.0112524
Caffeine.Use	On special occasions	Never	708	956	0.185246	0.167703	0.269354	0.39885
Caffeine.Use	Once per week	Never	493	956	0.169018	0.187409	0.367146	0.50342
Caffeine.Use	3-5 times per week	Never	1976	956	0.178764	0.133316	0.179977	0.294856
Caffeine.Use	Regularly	Never	7253	956	-0.051474	0.116675	0.659096	0.757469
Marital.Status	Partner	Single	725	1406	0.00805952	0.155258	0.958601	0.990554
Marital.Status	Married	Single	7696	1406	-0.201108	0.103224	0.0514069	0.127688
Marital.Status	Separated	Single	176	1406	0.211034	0.271253	0.436588	0.560288
Marital.Status	Divorced	Single	1091	1406	-0.06781	0.14172	0.632319	0.737705
Marital.Status	Widowed	Single	230	1406	-0.0307273	0.250847	0.90251	0.965184
Menopause	Yes	No	2549	9430	-0.894984	0.108957	2.35675e-16	3.02449e-15
Given.Birth	Yes	No	3362	8617	-0.15417	0.106152	0.14643	0.268455
Digestive.support	Yes	No	5317	6662	-0.000223842	0.0631083	0.99717	0.99717
Antioxidants	Yes	No	3134	8845	-0.22122	0.0708443	0.00179678	0.00628873
Fish.oil.omega	Yes	No	6101	5878	-0.311199	0.062419	6.26191e-07	4.38334e-06
Workout.supplements	Yes	No	2394	9585	-0.136039	0.0787423	0.084077	0.179831
Herbal.supplements	Yes	No	4264	7715	-0.0831838	0.0651712	0.201843	0.32248
Vitamins	Yes	No	8632	3347	-0.0948647	0.0693988	0.171667	0.289981
Minerals	Yes	No	5068	6911	-0.086543	0.0635429	0.173236	0.289981
