## Supplementary material for "OMICmAge: An integrative multi-omics approach to quantify biological age with electronic medical records": Table of the ICD-9/10 codes.

### Sheet: Extended Table S5
	ICD-10 code	ICD-9 code
Stroke	I60.*, I61.*, I62.*, I63.*	430, 431, 433.*1, 434.*1, 436
Type-2 Diabetes	E11.*	250.*0, 250.*2
COPD	J41.*, J42, J43.*, J44.*	491.*, 492.*, 496
Cardiovascular Disease (excl. Stroke)	I20.*, I21.*, I22.*, I23.*, I24.*, I25.*, I42.*, I43, I50.*, I70.*, I71.*, I74.*,	410.*, 411.*, 412, 413.*, 414.*, 425.*, 428.*, 440.*, 441.*, 444.*,
Depression	F32.*, F33.*	296.2*, 296.3*
Cancer
Prostate	C61	185
Breast	C50.*	174.*, 175.*
Lung & bronchus	C34.*	162.*
Colon & rectum	C18.*, C20.*	153.*, 154.1
Bladder	C67.*	188.*
Uterine corpus	C54.*	182.*
Melanoma of the skin	C43.*	172.*
Kidney & renal pelvis	C64.*, C65.*	189.0, 189.1
Non-Hodgkin Lymphoma	C85.*, C82.*	202.0*, 202.8*
Leukemia	C91.*, C92.*, C93.*	204.*, 205.*, 206.*
Pancreas	C25.*	157.*
Liver	C22.*	155.*
Stomach	C16.*	151.*
Ovary	C56.*	183.*
